# Physical fitness in community dwelling older adults is linked to dietary intake, gut microbiota and metabolomic signatures

**DOI:** 10.1101/793612

**Authors:** Josué L. Castro-Mejía, Bekzod Khakimov, Łukasz Krych, Jacob Bülow, Rasmus L. Bechshøft, Grith Højfeldt, Kenneth H. Mertz, Eva Stahl Garne, Simon R. Schacht, Hajar F. Ahmad, Witold Kot, Lars H. Hansen, Federico J. A. Perez-Cueto, Mads V. Lind, Aske J. Lassen, Inge Tetens, Tenna Jensen, Søren Reitelseder, Astrid P. Jespersen, Lars Holm, Søren B. Engelsen, Dennis S. Nielsen

## Abstract

When humans age, changes in body composition arise along with lifestyle-associated disorders influencing fitness and physical decline. Here we provide a comprehensive view of dietary intake, physical activity, gut microbiota (GM) and host metabolome in relation to physical fitness of 207 community dwelling subjects aged +65 years. Stratification on anthropometric/body-composition/physical-performance measurements (ABPm) variables identified two phenotypes (high/low-fitness) clearly linked to dietary intake, physical activity, GM and host metabolome patterns. Strikingly, despite a higher energy intake high-fitness subjects were characterized by leaner bodies and lower fasting proinsulin-C-peptide/blood glucose levels in a mechanism likely driven by higher dietary-fiber intake, physical activity and increased abundance of Bifidobacteriales and Clostridiales species in GM and associated metabolites (i.e. enterolactone). These factors explained 50.1% of the individual variation in physical fitness. We propose that targeting dietary strategies for modulation of GM and host metabolome interactions may allow establishing therapeutic approaches to delay and possibly revert comorbidities of aging.
