## Supplemental_Table_1 for "Physical fitness in community dwelling older adults is linked to dietary intake, gut microbiota and metabolomic signatures"

### Sheet: performance_physical_COLLIINEAR
Order	Gender	Chair-Stands in 30s	Legs soft fat tissue (%)	Body Mass Index (BMI)	Fitness-phenotype	cluster.sex
1	F	20	0.38436	22.03	high	female.high
2	F	18	0.271507	22.53	high	female.high
3	F	11	0.334627	23.39	high	female.high			Other variables with VIF ≥ 10 & correlation r ≥ |0.2|
4	F	15	0.252448	21.78	high	female.high			Gait-Speed normalized height
5	F	14	0.374839	22.75	high	female.high			Power-Rig
6	F	16	0.337697	23.14	high	female.high			Whole Body Soft Tissue Fat %
7	F	21	0.395031	22.7	high	female.high			Whole Body Fat Free Mass Index
8	F	14	0.374481	22.29	high	female.high			LSTFpercentage
9	F	21	0.358149	24.62	high	female.high			Total soft fat tissue (%)
10	F	17	0.35605	20.9	high	female.high
11	F	25	0.372689	28.33	high	female.high
12	F	15	0.34596	21.62	high	female.high
13	F	27	0.365449	21.23	high	female.high
14	F	26	0.40604	21.11	high	female.high
15	F	17	0.397148	22.38	high	female.high
16	F	12	0.366158	20.36	high	female.high
17	F	17	0.357983	25.04	high	female.high
18	F	24	0.373078	22.48	high	female.high
19	F	26	0.359391	21.67	high	female.high
20	F	27	0.367445	22.89	high	female.high
21	F	33	0.390536	27.87	high	female.high
22	F	21	0.288127	22.25	high	female.high
23	F	24	0.320017	19.77	high	female.high
24	F	20	0.289993	21.45	high	female.high
25	F	26	0.340433	23.54	high	female.high
26	F	17	0.407252	23.42	high	female.high
27	F	16	0.367758	22.87	high	female.high
28	F	15	0.336693	23.85	high	female.high
29	F	17	0.430072	20.12	high	female.high
30	F	30	0.327894	21.79	high	female.high
31	F	26	0.358026	22.94	high	female.high
32	F	22	0.372261	27.33	high	female.high
33	F	20	0.333762	20.4	high	female.high
34	F	21	0.296773	25.11	high	female.high
35	F	22	0.273182	18.48	high	female.high
36	F	21	0.352417	22.36	high	female.high
37	F	16	0.382258	22.01	high	female.high
38	F	21	0.33904	23.99	high	female.high
39	F	21	0.404119	21.96	high	female.high
40	F	18	0.292669	18.46	high	female.high
41	F	26	0.377524	24.81	high	female.high
42	F	20	0.361292	22.68	high	female.high
43	F	33	0.400944	25.12	high	female.high
44	F	21	0.344764	24.49	high	female.high
45	F	17	0.303572	21.3	high	female.high
46	F	25	0.39374	23.54	high	female.high
47	F	16	0.319957	21.08	high	female.high
48	F	23	0.386237	19.22	high	female.high
49	F	24	0.30609	20.2	high	female.high
50	F	23	0.425875	24.05	high	female.high
51	F	27	0.279133	22.23	high	female.high
52	F	25	0.40003	21.53	high	female.high
53	F	12	0.332822	22.14	high	female.high
54	F	19	0.361171	26.46	high	female.high
55	F	25	0.317487	20.25	high	female.high
56	F	14	0.352533	19.28	high	female.high
57	F	17	0.359417	20.23	high	female.high
58	F	17	0.352452	19.52	high	female.high
59	F	16	0.471373	30.78	low	female.low
60	F	18	0.509218	31.99	low	female.low
61	F	14	0.415979	25.31	low	female.low
62	F	13	0.405664	29.36	low	female.low
63	F	15	0.335494	29.7	low	female.low
64	F	20	0.464484	25.42	low	female.low
65	F	14	0.432722	26.64	low	female.low
66	F	14	0.413229	28.54	low	female.low
67	F	15	0.369335	25.89	low	female.low
68	F	22	0.46809	23.65	low	female.low
69	F	16	0.436545	29.21	low	female.low
70	F	12	0.460099	26.42	low	female.low
71	F	20	0.479231	32.05	low	female.low
72	F	17	0.433431	23.62	low	female.low
73	F	16	0.416945	33.81	low	female.low
74	F	18	0.393423	26.6	low	female.low
75	F	14	0.489462	27.82	low	female.low
76	F	15	0.395109	26.26	low	female.low
77	F	21	0.356693	29.64	low	female.low
78	F	14	0.379331	34.31	low	female.low
79	F	19	0.389659	28.68	low	female.low
80	F	17	0.455132	28.32	low	female.low
81	F	14	0.400041	26.87	low	female.low
82	F	10	0.407193	28.94	low	female.low
83	F	11	0.454403	30.46	low	female.low
84	F	14	0.403981	25.93	low	female.low
85	F	13	0.379374	26.54	low	female.low
86	F	14	0.47636	27.92	low	female.low
87	F	19	0.443026	24.65	low	female.low
88	F	22	0.469366	31.88	low	female.low
89	F	20	0.414696	27.35	low	female.low
90	F	13	0.499231	35.57	low	female.low
91	F	14	0.404451	28.2	low	female.low
92	F	13	0.40167	32.23	low	female.low
93	F	18	0.456923	27.96	low	female.low
94	F	13	0.492981	31.02	low	female.low
95	F	14	0.39297	23.45	low	female.low
96	F	11	0.500774	37.27	low	female.low
97	F	20	0.394407	30.24	low	female.low
98	F	16	0.324704	34.14	low	female.low
99	M	17	0.208928	24.29	high	male.high
100	M	20	0.187682	23.67	high	male.high
101	M	22	0.154351	24.21	high	male.high
102	M	21	0.184196	23.77	high	male.high
103	M	19	0.151234	27.09	high	male.high
104	M	21	0.170883	20.16	high	male.high
105	M	30	0.159727	23.04	high	male.high
106	M	21	0.227084	22.25	high	male.high
107	M	22	0.154831	23.04	high	male.high
108	M	21	0.19009	24.11	high	male.high
109	M	20	0.17705	25.06	high	male.high
110	M	25	0.223973	21.37	high	male.high
111	M	21	0.202586	23.09	high	male.high
112	M	16	0.215158	24.22	high	male.high
113	M	30	0.151121	24.41	high	male.high
114	M	31	0.229413	23.63	high	male.high
115	M	20	0.200311	23.35	high	male.high
116	M	25	0.180639	24.51	high	male.high
117	M	27	0.183179	23.21	high	male.high
118	M	24	0.247639	23.83	high	male.high
119	M	23	0.287996	22.92	high	male.high
120	M	18	0.185168	26.79	high	male.high
121	M	25	0.193571	23.51	high	male.high
122	M	28	0.247134	27.09	high	male.high
123	M	21	0.236259	22.5	high	male.high
124	M	24	0.253405	25.79	high	male.high
125	M	25	0.240905	27.47	high	male.high
126	M	25	0.203773	23.68	high	male.high
127	M	28	0.225226	22.09	high	male.high
128	M	16	0.207621	24.57	high	male.high
129	M	20	0.200234	26.96	high	male.high
130	M	12	0.208991	20.91	high	male.high
131	M	27	0.10638	20.56	high	male.high
132	M	31	0.203918	21.58	high	male.high
133	M	25	0.181619	24.96	high	male.high
134	M	28	0.194039	21.53	high	male.high
135	M	29	0.221237	29.33	high	male.high
136	M	21	0.16065	27.35	high	male.high
137	M	17	0.240763	22.5	high	male.high
138	M	20	0.20377	23.91	high	male.high
139	M	21	0.235472	26.16	high	male.high
140	M	23	0.208756	24.7	high	male.high
141	M	18	0.193436	22.27	high	male.high
142	M	16	0.232924	20.84	high	male.high
143	M	28	0.149408	24.01	high	male.high
144	M	25	0.17737	31.23	high	male.high
145	M	29	0.215131	27.94	high	male.high
146	M	17	0.238229	22.91	high	male.high
147	M	20	0.25839	21.48	high	male.high
148	M	29	0.258429	25.98	high	male.high
149	M	27	0.184202	24.76	high	male.high
150	M	27	0.216883	25.72	high	male.high
151	M	21	0.254537	23.54	high	male.high
152	M	26	0.187406	22.99	high	male.high
153	M	19	0.174441	22.82	high	male.high
154	M	21	0.174493	21.86	high	male.high
155	M	24	0.215271	25.29	high	male.high
156	M	21	0.20902	24.59	high	male.high
157	M	12	0.281159	26.89	low	male.low
158	M	19	0.24983	25.12	low	male.low
159	M	17	0.268141	27.14	low	male.low
160	M	12	0.265777	30.82	low	male.low
161	M	16	0.23154	28.63	low	male.low
162	M	19	0.243163	27.61	low	male.low
163	M	21	0.276864	26.57	low	male.low
164	M	19	0.214969	32.68	low	male.low
165	M	18	0.266001	27.16	low	male.low
166	M	21	0.248568	30.24	low	male.low
167	M	15	0.30772	23.18	low	male.low
168	M	19	0.315034	35.15	low	male.low
169	M	17	0.233319	28.69	low	male.low
170	M	16	0.26214	23.18	low	male.low
171	M	16	0.310407	23.82	low	male.low
172	M	21	0.242466	29.33	low	male.low
173	M	14	0.281168	34.55	low	male.low
174	M	18	0.255647	27.79	low	male.low
175	M	26	0.263837	29	low	male.low
176	M	17	0.271776	29.54	low	male.low
177	M	20	0.269154	24.93	low	male.low
178	M	21	0.26947	25.47	low	male.low
179	M	15	0.307185	25.66	low	male.low
180	M	26	0.230883	31.23	low	male.low
181	M	12	0.299065	28.02	low	male.low
182	M	25	0.255226	28.05	low	male.low
183	M	15	0.250805	24.09	low	male.low
184	M	24	0.265324	29	low	male.low
185	M	17	0.291164	29.58	low	male.low
186	M	16	0.232031	24.39	low	male.low
187	M	14	0.400387	30.08	low	male.low
188	M	18	0.260318	33.82	low	male.low
189	M	19	0.237352	27.53	low	male.low
190	M	26	0.29834	33.06	low	male.low
191	M	17	0.287172	25.82	low	male.low
192	M	18	0.300696	29	low	male.low
193	M	12	0.207095	25.33	low	male.low
194	M	22	0.320687	25.32	low	male.low
195	M	27	0.271794	29.68	low	male.low
196	M	26	0.22089	30.83	low	male.low
197	M	20	0.253385	27.4	low	male.low
198	M	18	0.254773	29.37	low	male.low
199	M	14	0.267957	25.28	low	male.low
200	M	21	0.249004	31.53	low	male.low
201	M	16	0.257991	24.09	low	male.low
202	M	21	0.313078	33.73	low	male.low
203	M	17	0.281605	27.05	low	male.low
204	M	17	0.244178	27.08	low	male.low
205	M	14	0.280527	26.18	low	male.low
206	M	17	0.356237	33.72	low	male.low
207	M	14	0.221648	27.65	low	male.low
