## Supplemental_Table_2 for "Physical fitness in community dwelling older adults is linked to dietary intake, gut microbiota and metabolomic signatures"

### Sheet: analysis
Order	Gender	Age (years)	Weight (kg)	cluster	Energy Intake - EI (Cal)	Energy Intake - EI (MJ)	Basal Metabolic Rate (BMR)	EI:BMR	weight normalized energy intake (WNEI)	% Calories from Carbohydrates	% Calories from Proteins
1	M	67	81.8	high	963.59	4.03166	6.9	0.584299	11.7798	0.466092	0.25695
2	M	74	68.5	high	978.381	4.09354	6.9	0.593267	14.2829	0.378141	0.246097			Over-reporters
3	M	75	85.6	high	1010.9	4.22959	6	0.704932	11.8095	0.452078	0.264243			Under-reporters		Energy Intake
4	M	67	63.1	high	1185.97	4.9621	6.9	0.719145	18.7951	0.447931	0.172608						High-fitness (WNEI)	Low-fitness (WNEI)	t-test
5	M	72	73.6	high	1191.71	4.98612	6.9	0.722627	16.1917	0.414028	0.206395					W under- & over-reporters	27.0075	20.8494	5.50517e-09
6	M	82	75.4	high	1113.32	4.65813	6	0.776355	14.7655	0.593038	0.154015					W/O under- & over-reporters	29.3343	22.7614	7.38221e-11
7	F	72	56.8	high	1006.09	4.20946	5.3	0.794238	17.7128	0.361162	0.300021
8	F	68	60.8	high	1024.6	4.28694	5.3	0.808856	16.852	0.332991	0.301875
9	M	73	84.6	high	1368.29	5.72492	6.9	0.829699	16.1736	0.466617	0.230633					% Calories from Carbohydrates
10	F	72	63.3	high	1063.22	4.4485	5.3	0.839339	16.7965	0.326782	0.197365						High-fitness (WNEI)	Low-fitness (WNEI)	t-test
11	M	66	64.6	high	1412.26	5.90889	6.9	0.856361	21.8616	0.389803	0.231829					W under- & over-reporters	0.456218	0.427087	0.0108508
12	M	73	79.2	high	1412.96	5.91183	6.9	0.856786	17.8404	0.338837	0.248413					W/O under- & over-reporters	0.453817	0.429982	0.0656251
13	M	68	73	high	1437.55	6.0147	6.9	0.871696	19.6924	0.483763	0.143575
14	M	67	72.7	high	1441.47	6.03111	6.9	0.874074	19.8277	0.375102	0.231354
15	M	68	78.5	high	1462.3	6.11827	6.9	0.886706	18.6281	0.509281	0.195775					% Calories from Proteins
16	M	65	68.9	high	1494.9	6.25468	6.9	0.906475	21.6967	0.366152	0.230459						High-fitness (WNEI)	Low-fitness (WNEI)	t-test
17	M	68	72.5	high	1506.81	6.30447	6.9	0.913692	20.7835	0.515579	0.191493					W under- & over-reporters	0.183529	0.196808	0.0309296
18	M	66	75.2	high	1520.59	6.36216	6.9	0.922052	20.2206	0.556254	0.181965					W/O under- & over-reporters	0.17662	0.18854	0.0505059
19	F	78	56.4	high	908.229	3.80003	4.1	0.926837	16.1034	0.611123	0.116155
20	F	67	62.8	high	1190.56	4.98129	5.3	0.939866	18.9579	0.497734	0.191046
21	M	66	79.6	high	1559.82	6.52628	6.9	0.945837	19.5957	0.541448	0.0926211
22	F	69	58.8	high	1216.52	5.08993	5.3	0.960364	20.6891	0.52831	0.246415
23	M	66	79.2	high	1584.1	6.62789	6.9	0.960564	20.0013	0.519226	0.170518
24	M	79	70.2	high	1378.26	5.76663	6	0.961105	19.6333	0.562205	0.176746
25	F	72	65.4	high	1229.18	5.14288	5.3	0.970355	18.7948	0.521401	0.146584
26	M	68	63.5	high	1673.14	7.00043	6.9	1.01456	26.3487	0.517777	0.162067
27	M	69	74.7	high	1673.98	7.00391	6.9	1.01506	22.4093	0.433334	0.274557
28	M	74	75.6	high	1682.22	7.03841	6.9	1.02006	22.2516	0.506188	0.218826
29	M	73	75.7	high	1689.79	7.0701	6.9	1.02465	22.3222	0.539105	0.153989
30	F	80	65.1	high	1010.98	4.22996	4.1	1.0317	15.5297	0.453918	0.155377
31	M	65	68.9	high	1744.24	7.29789	6.9	1.05767	25.3155	0.470471	0.215877
32	M	68	69.2	high	1762.38	7.37378	6.9	1.06866	25.4679	0.447054	0.178021
33	M	66	75.6	high	1764.43	7.38236	6.9	1.06991	23.339	0.435486	0.19172
34	F	68	73.8	high	1357.69	5.68059	5.3	1.07181	18.3969	0.484489	0.180992
35	M	65	81.4	high	1776.69	7.43365	6.9	1.07734	21.8266	0.390456	0.171779
36	M	69	90.6	high	1796.99	7.51859	6.9	1.08965	19.8343	0.37594	0.20979
37	F	65	66.1	high	1391.37	5.82151	5.3	1.0984	21.0495	0.4663	0.187829
38	F	68	70.1	high	1402.2	5.86681	5.3	1.10695	20.0029	0.576245	0.163093
39	M	73	67.5	high	1896.58	7.9353	6.9	1.15004	28.0975	0.50953	0.148692
40	M	70	71.8	high	1898.9	7.94499	6.9	1.15145	26.447	0.584109	0.160909
41	M	70	72.9	high	1900.76	7.95277	6.9	1.15257	26.0735	0.481422	0.150374
42	M	65	73.2	high	1974.13	8.25978	6.9	1.19707	26.969	0.47909	0.224915
43	M	79	69.7	high	1760.4	7.36552	6	1.22759	25.2568	0.578406	0.151562
44	M	68	87.5	high	2047.28	8.56582	6.9	1.24142	23.3975	0.458188	0.133146
45	F	67	56.4	high	1573.13	6.58199	5.3	1.24188	27.8924	0.525648	0.194765
46	F	71	63.2	high	1576.58	6.59639	5.3	1.2446	24.9458	0.3681	0.36211
47	F	71	56.5	high	1578.2	6.6032	5.3	1.24589	27.9328	0.410884	0.21026
48	F	68	67.4	high	1586.59	6.63831	5.3	1.25251	23.54	0.502776	0.18096
49	F	71	58.4	high	1588.96	6.6482	5.3	1.25438	27.2082	0.518979	0.190527
50	F	69	68.4	high	1593.58	6.66753	5.3	1.25803	23.2979	0.385661	0.187849
51	F	71	72.2	high	1597.29	6.68306	5.3	1.26095	22.1231	0.469057	0.146883
52	F	68	66.7	high	1608.99	6.73202	5.3	1.27019	24.1228	0.488526	0.134765
53	F	65	65.6	high	1618.78	6.77297	5.3	1.27792	24.6765	0.448928	0.13415
54	M	70	72	high	2127.51	8.90151	6.9	1.29007	29.5488	0.41871	0.179484
55	F	70	60.2	high	1634.58	6.83907	5.3	1.29039	27.1524	0.440632	0.229137
56	M	65	72.7	high	2140.11	8.95424	6.9	1.29772	29.4376	0.508377	0.16874
57	M	67	75.2	high	2162.59	9.04829	6.9	1.31135	28.7579	0.553312	0.188523
58	F	71	61.1	high	1669.9	6.98687	5.3	1.31828	27.3306	0.431878	0.195757
59	M	69	104.6	high	2192.18	9.1721	6.9	1.32929	20.9578	0.411045	0.142322
60	M	66	66.2	high	2206.06	9.23017	6.9	1.33771	33.3242	0.540259	0.182936
61	F	70	63.3	high	1701.38	7.11859	5.3	1.34313	26.8781	0.460444	0.173235
62	M	67	79.3	high	2220.3	9.28975	6.9	1.34634	27.9988	0.465763	0.157733
63	M	72	79.2	high	2249.48	9.41184	6.9	1.36403	28.4026	0.499273	0.238609
64	M	71	75.5	high	2291.21	9.58642	6.9	1.38934	30.3471	0.414746	0.184266
65	M	70	64.6	high	2292.15	9.59037	6.9	1.38991	35.4823	0.583692	0.14139
66	F	67	57.8	high	1769.21	7.40237	5.3	1.39667	30.6092	0.535971	0.183048
67	F	72	60.2	high	1776.97	7.43482	5.3	1.4028	29.5177	0.426657	0.147864
68	M	68	91	high	2316.13	9.69069	6.9	1.40445	25.452	0.469928	0.159451
69	F	73	62.6	high	1782.52	7.45807	5.3	1.40718	28.4748	0.352026	0.187522
70	F	66	53.8	high	1797.69	7.52152	5.3	1.41916	33.4143	0.494385	0.201864
71	F	69	64.7	high	1830.11	7.65719	5.3	1.44475	28.2861	0.438596	0.185649
72	M	67	63.7	high	2396.16	10.0255	6.9	1.45297	37.6163	0.470743	0.20685
73	M	66	72.1	high	2404.79	10.0616	6.9	1.45821	33.3535	0.480694	0.161199
74	F	67	59.6	high	1851.13	7.74512	5.3	1.46134	31.0592	0.423253	0.173044
75	F	66	54.1	high	1867.71	7.81449	5.3	1.47443	34.5233	0.49069	0.150367
76	M	66	91.7	high	2438.9	10.2044	6.9	1.47889	26.5965	0.471191	0.181258
77	F	67	80.9	high	1879.89	7.86547	5.3	1.48405	23.2372	0.384249	0.174035
78	M	77	59.9	high	2148.49	8.98927	6	1.49821	35.8679	0.388518	0.150993
79	F	74	59.5	high	1902.5	7.96007	5.3	1.5019	31.9748	0.483942	0.195165
80	F	71	66.7	high	1906.04	7.97489	5.3	1.5047	28.5764	0.445293	0.158877
81	F	68	54.3	high	1913.87	8.00765	5.3	1.51088	35.2463	0.381493	0.176556
82	F	65	53.7	high	1927.13	8.06311	5.3	1.52134	35.887	0.499093	0.153307
83	F	71	58.6	high	1931.72	8.0823	5.3	1.52496	32.9644	0.47624	0.149803
84	F	69	57	high	1935.25	8.09708	5.3	1.52775	33.9517	0.438542	0.214117
85	M	66	74.8	high	2528.26	10.5782	6.9	1.53308	33.8003	0.363848	0.156046
86	M	75	75.2	high	2201.59	9.21145	6	1.53524	29.2765	0.398411	0.137211
87	F	74	49.7	high	1972.5	8.25295	5.3	1.55716	39.6882	0.42993	0.184196
88	F	68	59.4	high	1994.3	8.34416	5.3	1.57437	33.5741	0.418094	0.173979
89	F	70	72.6	high	2034.71	8.51324	5.3	1.60627	28.0263	0.438543	0.210742
90	F	72	66.9	high	2055.85	8.60166	5.3	1.62295	30.7301	0.410992	0.153014
91	M	65	73	high	2728.66	11.4167	6.9	1.6546	37.3789	0.313069	0.193281
92	M	70	79.3	high	2730.34	11.4238	6.9	1.65562	34.4306	0.309805	0.161951
93	M	66	80.4	high	2741.94	11.4723	6.9	1.66265	34.1037	0.457461	0.145929
94	F	79	65.1	high	1632.27	6.82942	4.1	1.66571	25.0733	0.437478	0.155941
95	F	68	62	high	2125.53	8.89321	5.3	1.67797	34.2827	0.394243	0.169552
96	M	65	72.9	high	2803.84	11.7313	6.9	1.70019	38.4615	0.44365	0.149745
97	M	72	74.1	high	2841.06	11.887	6.9	1.72276	38.3409	0.381232	0.127567
98	M	78	68.3	high	2534	10.6023	6	1.76705	37.1011	0.513133	0.180156
99	M	75	78.7	high	2544.11	10.6446	6	1.77409	32.3267	0.474021	0.196953
100	F	69	74.1	high	2263.93	9.47229	5.3	1.78723	30.5524	0.49155	0.149833
101	M	72	68.2	high	2995.67	12.5339	6.9	1.8165	43.9247	0.427023	0.205532
102	F	65	58.2	high	2310.01	9.6651	5.3	1.8236	39.691	0.313491	0.125117
103	F	78	55.9	high	1988.54	8.32004	4.1	2.02928	35.5731	0.461465	0.173955
104	F	73	75.8	high	2591.14	10.8413	5.3	2.04553	34.1839	0.403472	0.160789
105	F	78	59.8	high	2195.82	9.18731	4.1	2.24081	36.7194	0.488365	0.179361
106	F	76	54.4	high	2205.34	9.22715	4.1	2.25052	40.5394	0.404161	0.146505
107	F	78	66.5	high	2397.24	10.03	4.1	2.44635	36.0487	0.478284	0.206253
108	F	79	56.2	high	3102.06	12.979	4.1	3.16562	55.1968	0.478998	0.183545
Order	Gender	Age (years)	Weight (kg)	cluster	Energy Intake - EI (Cal)	Energy Intake - EI (MJ)	Basal Metabolic Rate (BMR)	EI:BMR	weight normalized energy intake (WNEI)	% Calories from Carbohydrates	% Calories from Proteins
1	M	75	75.1	low	926.291	3.8756	6	0.645934	12.3341	0.48217	0.209553
2	F	70	69.8	low	857.749	3.58882	5.3	0.677136	12.2887	0.52383	0.182756
3	M	72	71.3	low	1118.2	4.67857	6.9	0.678053	15.6831	0.427362	0.276111
4	M	68	80.9	low	1120.91	4.68987	6.9	0.679692	13.8555	0.286773	0.219623
5	M	68	75.1	low	1239.59	5.18646	6.9	0.751661	16.5059	0.461826	0.213756
6	F	68	84.1	low	967.217	4.04684	5.3	0.763554	11.5008	0.399489	0.271242
7	M	70	103.3	low	1268.17	5.30601	6.9	0.768987	12.2765	0.501772	0.225577
8	M	80	84.4	low	1121.97	4.6943	6	0.782384	13.2934	0.445419	0.240968
9	M	68	82.9	low	1354.87	5.66877	6.9	0.821561	16.3434	0.330557	0.19059
10	M	72	90.6	low	1406.43	5.8845	6.9	0.852827	15.5235	0.358786	0.216784
11	F	70	80	low	1092.63	4.57158	5.3	0.862561	13.6579	0.34865	0.244619
12	M	74	68.1	low	1424.3	5.95928	6.9	0.863663	20.9148	0.352491	0.213553
13	M	73	85.9	low	1460.21	6.10952	6.9	0.885437	16.9989	0.544457	0.209524
14	F	71	73	low	1138.87	4.76502	5.3	0.899061	15.6009	0.441629	0.182635
15	M	68	85.8	low	1497.44	6.26528	6.9	0.908012	17.4527	0.504893	0.138058
16	F	67	71.4	low	1160.07	4.85372	5.3	0.915795	16.2474	0.515202	0.183244
17	M	67	78.9	low	1549.36	6.48254	6.9	0.939499	19.6371	0.399761	0.238339
18	F	71	73.4	low	1215.48	5.08556	5.3	0.959539	16.5596	0.384399	0.175036
19	F	73	74	low	1248.48	5.22366	5.3	0.985596	16.8714	0.235917	0.365337
20	M	68	72.2	low	1635.52	6.843	6.9	0.991739	22.6526	0.487125	0.160631
21	M	66	99.9	low	1646.42	6.88862	6.9	0.998351	16.4807	0.377155	0.229742
22	M	67	98.6	low	1651.12	6.90828	6.9	1.0012	16.7456	0.337288	0.242485
23	F	73	71	low	1294.35	5.41555	5.3	1.0218	18.2302	0.477457	0.151401
24	F	66	86.6	low	1296.35	5.42394	5.3	1.02338	14.9694	0.44812	0.251486
25	M	71	87.1	low	1700.56	7.11515	6.9	1.03118	19.5242	0.437892	0.178243
26	F	66	75.1	low	1314.25	5.49884	5.3	1.03752	17.5001	0.460238	0.19525
27	M	73	85.9	low	1722.54	7.20711	6.9	1.04451	20.0529	0.419731	0.216377
28	F	70	79.6	low	1348.83	5.64351	5.3	1.06481	16.9451	0.404982	0.218797
29	M	74	88.2	low	1788.3	7.48227	6.9	1.08439	20.2756	0.493642	0.183085
30	M	67	90.5	low	1803.3	7.54503	6.9	1.09348	19.926	0.395926	0.189579
31	M	73	85.5	low	1819.78	7.61394	6.9	1.10347	21.2839	0.494042	0.228558
32	M	69	86.2	low	1848.36	7.73356	6.9	1.12081	21.4427	0.334139	0.207507
33	F	66	81.6	low	1436.63	6.01085	5.3	1.13412	17.6057	0.518888	0.186226
34	M	66	85.1	low	1914.34	8.00961	6.9	1.16081	22.4952	0.439226	0.182502
35	M	70	91.9	low	1925.42	8.05594	6.9	1.16753	20.9512	0.334431	0.207557
36	M	65	89	low	1938.31	8.10989	6.9	1.17535	21.7788	0.478053	0.23353
37	M	66	103.4	low	1941.4	8.12284	6.9	1.17722	18.7757	0.16657	0.265242
38	M	73	92	low	1945.18	8.13862	6.9	1.17951	21.1432	0.460204	0.155776
39	F	73	76.1	low	1496.22	6.26017	5.3	1.18116	19.6612	0.399745	0.189694
40	M	73	85.8	low	1975.06	8.26364	6.9	1.19763	23.0193	0.35623	0.163396
41	M	74	100.1	low	1977.21	8.27265	6.9	1.19894	19.7524	0.183364	0.174939
42	M	73	92.8	low	2000.88	8.3717	6.9	1.21329	21.5613	0.356474	0.217512
43	M	69	86.5	low	2041.64	8.54222	6.9	1.238	23.6028	0.430447	0.19493
44	F	67	74	low	1582.27	6.62022	5.3	1.2491	21.382	0.514055	0.181304
45	F	74	68.1	low	1589.26	6.64946	5.3	1.25462	23.3371	0.543279	0.119809
46	M	74	87.8	low	2084.12	8.71995	6.9	1.26376	23.7371	0.441714	0.187921
47	F	69	94.3	low	1610.21	6.73712	5.3	1.27115	17.0754	0.325338	0.194351
48	M	77	72.1	low	1829.91	7.65633	6	1.27606	25.3801	0.580991	0.119098
49	F	67	107.7	low	1625.03	6.79912	5.3	1.28285	15.0885	0.446673	0.228381
50	F	68	81.4	low	1629.75	6.81887	5.3	1.28658	20.0215	0.417396	0.188993
51	M	67	87.9	low	2130.09	8.91228	6.9	1.29164	24.2331	0.446065	0.14634
52	M	69	82	low	2130.23	8.9129	6.9	1.29172	25.9785	0.622421	0.158145
53	F	72	77.6	low	1641.3	6.86719	5.3	1.2957	21.1508	0.573316	0.204278
54	M	69	85.1	low	2161.41	9.04333	6.9	1.31063	25.3984	0.423697	0.204654
55	F	72	66.7	low	1743.33	7.2941	5.3	1.37625	26.1369	0.501993	0.257423
56	M	71	104.7	low	2274.82	9.51786	6.9	1.3794	21.7271	0.41859	0.168351
57	F	70	72.2	low	1766	7.38895	5.3	1.39414	24.4599	0.537339	0.206898
58	F	68	76.8	low	1766.11	7.3894	5.3	1.39423	22.9962	0.410356	0.264879
59	M	68	85.8	low	2332.53	9.7593	6.9	1.41439	27.1857	0.433288	0.195874
60	F	66	64.4	low	1809.68	7.57172	5.3	1.42863	28.1007	0.492316	0.179874
61	F	78	70.4	low	1402.91	5.86979	4.1	1.43166	19.9277	0.352894	0.212687
62	M	66	88.8	low	2440.62	10.2116	6.9	1.47994	27.4845	0.396303	0.151226
63	F	67	75.2	low	1886.64	7.8937	5.3	1.48938	25.0883	0.419726	0.180965
64	M	68	76.8	low	2529.39	10.583	6.9	1.53376	32.9348	0.407452	0.199354
65	F	71	95.2	low	1976.08	8.26793	5.3	1.55999	20.7572	0.522839	0.175449
66	F	67	70.4	low	2053.66	8.59251	5.3	1.62123	29.1713	0.395591	0.191668
67	M	65	122.1	low	2691.22	11.2601	6.9	1.63189	22.0411	0.507633	0.177267
68	F	67	76.7	low	2081.07	8.7072	5.3	1.64287	27.1326	0.407059	0.14363
69	F	66	99.8	low	2084.21	8.72035	5.3	1.64535	20.8839	0.440483	0.158819
70	F	66	90.5	low	2147.71	8.98603	5.3	1.69548	23.7316	0.413119	0.186717
71	M	69	94.6	low	2985.74	12.4923	6.9	1.81048	31.5617	0.347069	0.203595
72	F	77	61.6	low	1777.31	7.43626	4.1	1.81372	28.8524	0.385312	0.166436
73	F	75	77.2	low	1855.45	7.76321	4.1	1.89347	24.0344	0.323987	0.159375
74	F	76	92.2	low	1942.11	8.12578	4.1	1.9819	21.0641	0.659134	0.110958
75	F	81	73.2	low	2105.67	8.81013	4.1	2.14881	28.766	0.372999	0.17032
76	F	73	76.7	low	2900.3	12.1349	5.3	2.2896	37.8136	0.341471	0.140585
