## Supplemental_Table_3 for "Physical fitness in community dwelling older adults is linked to dietary intake, gut microbiota and metabolomic signatures"

### Sheet: Sheet1
				Proinsulin C-peptide																		HbA1c
	Order	Phenotype	Gender	pmol/l	nmol/l	ng/ml													Order	Phenotype	Gender	IFCC - mmol/mol
	1	HF	F	229	0.229	0.687688			Above normal range										1	HF	F	28						Above normal range
	2	HF	M	294	0.294	0.882883			0.26-1.03 nmol/l										2	HF	M	28						>38.8 mmol/mol	Predabetic/diabetic
	3	HF	M	312	0.312	0.936937			0.8-3.1 ng/ml										3	HF	M	28
	4	HF	F	372	0.372	1.11712													4	HF	F	29						Gardner, D.G., and Shoback, D. Greenspan’s Basic & Clinical, 9th Edition
	5	HF	M	373	0.373	1.12012			Gardner, D.G., and Shoback, D. Greenspan’s Basic & Clinical, 9th Edition										5	HF	M	29
	6	HF	F	376	0.376	1.12913													6	HF	F	31
	7	HF	M	376	0.376	1.12913													7	HF	F	32
	8	HF	F	386	0.386	1.15916					HF	LF	grand_total						8	HF	M	32					HF	LF	grand_total
	9	HF	F	393	0.393	1.18018				Within_range	106	61	167						9	HF	F	32				Within_range	115	71	186
	10	HF	M	410	0.41	1.23123				Out_range	10	30	40						10	HF	F	32				Out_range	1	20	21
	11	HF	F	410	0.41	1.23123				grand_total	116	91	207						11	HF	F	32				grand_total	116	91	207
	12	HF	F	411	0.411	1.23423													12	HF	F	32
	13	HF	M	412	0.412	1.23724													13	HF	F	32
	14	HF	M	418	0.418	1.25526					HF	LF	grand_total						14	HF	M	33					HF	LF	grand_total
	15	HF	F	422	0.422	1.26727				Within_range	93.5845	73.4155	167						15	HF	F	33				Within_range	104.232	81.7681	186
	16	HF	F	435	0.435	1.30631				Out_range	22.4155	17.5845	40						16	HF	F	33				Out_range	11.7681	9.23188	21
	17	HF	M	437	0.437	1.31231				grand_total	116	91	207						17	HF	F	33				grand_total	116	91	207
	18	HF	F	438	0.438	1.31532													18	HF	F	33
	19	HF	M	453	0.453	1.36036				p (χ2 t):	1.06606e-05								19	HF	M	33				p (χ2 t):	5.90326e-07
	20	HF	F	453	0.453	1.36036													20	HF	F	34
	21	HF	F	455	0.455	1.36637													21	HF	F	34
	22	HF	M	456	0.456	1.36937													22	HF	M	34
	23	HF	F	460	0.46	1.38138													23	HF	M	34
	24	HF	F	464	0.464	1.39339													24	HF	F	34
	25	HF	F	467	0.467	1.4024													25	HF	M	34
	26	HF	F	468	0.468	1.40541													26	HF	F	34
	27	HF	M	481	0.481	1.44444													27	HF	F	34
	28	HF	M	485	0.485	1.45646													28	HF	M	34
	29	HF	M	485	0.485	1.45646													29	HF	F	34
	30	HF	F	486	0.486	1.45946													30	HF	M	34
	31	HF	F	489	0.489	1.46847													31	HF	M	34
	32	HF	F	491	0.491	1.47447													32	HF	M	34
	33	HF	M	492	0.492	1.47748													33	HF	M	34
	34	HF	F	495	0.495	1.48649													34	HF	M	34
	35	HF	M	497	0.497	1.49249													35	HF	M	34
	36	HF	F	521	0.521	1.56456													36	HF	M	34
	37	HF	F	522	0.522	1.56757													37	HF	M	34
	38	HF	M	534	0.534	1.6036													38	HF	M	34
	39	HF	F	538	0.538	1.61562													39	HF	F	35
	40	HF	F	538	0.538	1.61562													40	HF	M	35
	41	HF	F	538	0.538	1.61562													41	HF	F	35
	42	HF	F	541	0.541	1.62462													42	HF	M	35
	43	HF	F	543	0.543	1.63063													43	HF	M	35
	44	HF	M	548	0.548	1.64565													44	HF	M	35
	45	HF	M	553	0.553	1.66066													45	HF	F	35
	46	HF	M	556	0.556	1.66967													46	HF	F	35
	47	HF	M	559	0.559	1.67868													47	HF	M	35
	48	HF	M	564	0.564	1.69369													48	HF	F	35
	49	HF	M	567	0.567	1.7027													49	HF	M	35
	50	HF	F	569	0.569	1.70871													50	HF	F	35
	51	HF	M	573	0.573	1.72072													51	HF	F	35
	52	HF	M	574	0.574	1.72372				nmol/l Proinsulin C-peptide									52	HF	F	35					nmol/l Proinsulin C-peptide
	53	HF	M	578	0.578	1.73574					Mean	SD		t-test					53	HF	F	35						Mean	SD		t-test
	54	HF	M	579	0.579	1.73874				HF	0.597698	0.168787		7.67486e-15					54	HF	F	35					HF	35.3276	2.53935		0.000896541
	55	HF	F	581	0.581	1.74474				LF	0.855505	0.270504							55	HF	F	35					LF	36.7253	3.42561
	56	HF	M	582	0.582	1.74775													56	HF	F	35
	57	HF	F	582	0.582	1.74775													57	HF	M	35
	58	HF	M	583	0.583	1.75075													58	HF	M	35
	59	HF	F	585	0.585	1.75676													59	HF	F	35
	60	HF	F	585	0.585	1.75676													60	HF	F	35
	61	HF	F	592	0.592	1.77778													61	HF	M	36
	62	HF	M	593	0.593	1.78078													62	HF	M	36
	63	HF	F	593	0.593	1.78078													63	HF	F	36
	64	HF	M	594	0.594	1.78378													64	HF	M	36
	65	HF	F	599	0.599	1.7988													65	HF	M	36
	66	HF	F	599	0.599	1.7988													66	HF	M	36
	67	HF	M	602	0.602	1.80781													67	HF	M	36
	68	HF	F	603	0.603	1.81081													68	HF	M	36
	69	HF	M	608	0.608	1.82583													69	HF	M	36
	70	HF	F	612	0.612	1.83784													70	HF	M	36
	71	HF	M	614	0.614	1.84384													71	HF	F	36
	72	HF	F	615	0.615	1.84685													72	HF	M	36
	73	HF	M	619	0.619	1.85886													73	HF	F	36
	74	HF	M	627	0.627	1.88288													74	HF	F	36
	75	HF	F	628	0.628	1.88589													75	HF	F	36
	76	HF	M	628	0.628	1.88589													76	HF	F	36
	77	HF	F	629	0.629	1.88889													77	HF	M	36
	78	HF	F	630	0.63	1.89189													78	HF	M	36
	79	HF	M	631	0.631	1.89489													79	HF	M	36
	80	HF	M	635	0.635	1.90691													80	HF	F	36
	81	HF	F	640	0.64	1.92192													81	HF	F	36
	82	HF	F	640	0.64	1.92192													82	HF	F	36
	83	HF	M	651	0.651	1.95495													83	HF	M	36
	84	HF	M	660	0.66	1.98198													84	HF	M	36
	85	HF	F	670	0.67	2.01201													85	HF	M	36
	86	HF	F	674	0.674	2.02402													86	HF	M	37
	87	HF	M	674	0.674	2.02402													87	HF	M	37
	88	HF	M	681	0.681	2.04505													88	HF	M	37
	89	HF	F	697	0.697	2.09309													89	HF	F	37
	90	HF	F	697	0.697	2.09309													90	HF	F	37
	91	HF	M	700	0.7	2.1021													91	HF	M	37
	92	HF	M	701	0.701	2.10511													92	HF	F	37
	93	HF	M	706	0.706	2.12012													93	HF	M	37
	94	HF	M	707	0.707	2.12312													94	HF	M	37
	95	HF	F	707	0.707	2.12312													95	HF	M	37
	96	HF	M	730	0.73	2.19219													96	HF	F	38
	97	HF	M	735	0.735	2.20721													97	HF	F	38
	98	HF	M	753	0.753	2.26126													98	HF	F	38
	99	HF	F	756	0.756	2.27027													99	HF	F	38
	100	HF	M	760	0.76	2.28228													100	HF	F	38
	101	HF	M	774	0.774	2.32432													101	HF	M	38
	102	HF	M	785	0.785	2.35736													102	HF	F	38
	103	HF	F	789	0.789	2.36937													103	HF	M	38
	104	HF	F	793	0.793	2.38138													104	HF	F	38
	105	HF	F	794	0.794	2.38438													105	HF	F	38
	106	HF	M	810	0.81	2.43243													106	HF	M	38
	107	HF	F	813	0.813	2.44144													107	HF	F	39
	108	HF	F	821	0.821	2.46547													108	HF	F	39
	109	HF	F	847	0.847	2.54354													109	HF	F	39
	110	HF	M	875	0.875	2.62763													110	HF	M	39
	111	HF	M	882	0.882	2.64865													111	HF	M	40
	112	HF	F	888	0.888	2.66667													112	HF	F	40
	113	HF	M	892	0.892	2.67868													113	HF	M	40
	114	HF	M	915	0.915	2.74775													114	HF	M	40
	115	HF	F	921	0.921	2.76577													115	HF	F	41
	116	HF	M	1570	1.57	4.71471													116	HF	M	42
	117	LF	F	354	0.354	1.06306													117	LF	M	27
	118	LF	M	377	0.377	1.13213													118	LF	F	30
	119	LF	F	430	0.43	1.29129													119	LF	M	30
	120	LF	M	496	0.496	1.48949													120	LF	F	31
	121	LF	M	515	0.515	1.54655													121	LF	F	31
	122	LF	M	535	0.535	1.60661													122	LF	M	31
	123	LF	F	544	0.544	1.63363													123	LF	M	32
	124	LF	M	547	0.547	1.64264													124	LF	M	32
	125	LF	F	547	0.547	1.64264													125	LF	M	33
	126	LF	F	553	0.553	1.66066													126	LF	F	33
	127	LF	F	556	0.556	1.66967													127	LF	F	33
	128	LF	M	565	0.565	1.6967													128	LF	F	33
	129	LF	M	570	0.57	1.71171													129	LF	M	33
	130	LF	M	571	0.571	1.71471													130	LF	F	33
	131	LF	M	584	0.584	1.75375													131	LF	M	33
	132	LF	M	597	0.597	1.79279													132	LF	M	33
	133	LF	F	611	0.611	1.83483													133	LF	M	33
	134	LF	F	613	0.613	1.84084													134	LF	M	33
	135	LF	M	619	0.619	1.85886													135	LF	F	34
	136	LF	F	619	0.619	1.85886													136	LF	M	34
	137	LF	M	622	0.622	1.86787													137	LF	M	34
	138	LF	M	624	0.624	1.87387													138	LF	M	34
	139	LF	M	640	0.64	1.92192													139	LF	M	34
	140	LF	M	645	0.645	1.93694													140	LF	F	35
	141	LF	F	651	0.651	1.95495													141	LF	M	35
	142	LF	M	656	0.656	1.96997													142	LF	F	35
	143	LF	M	663	0.663	1.99099													143	LF	F	35
	144	LF	M	670	0.67	2.01201													144	LF	F	35
	145	LF	M	677	0.677	2.03303													145	LF	M	35
	146	LF	F	687	0.687	2.06306													146	LF	F	35
	147	LF	M	689	0.689	2.06907													147	LF	M	35
	148	LF	M	706	0.706	2.12012													148	LF	M	36
	149	LF	F	710	0.71	2.13213													149	LF	F	36
	150	LF	F	714	0.714	2.14414													150	LF	M	36
	151	LF	F	716	0.716	2.15015													151	LF	F	36
	152	LF	M	719	0.719	2.15916													152	LF	M	36
	153	LF	F	729	0.729	2.18919													153	LF	M	36
	154	LF	F	748	0.748	2.24625													154	LF	M	36
	155	LF	F	754	0.754	2.26426													155	LF	F	36
	156	LF	F	757	0.757	2.27327													156	LF	F	36
	157	LF	M	762	0.762	2.28829													157	LF	F	36
	158	LF	F	791	0.791	2.37538													158	LF	M	36
	159	LF	F	793	0.793	2.38138													159	LF	M	37
	160	LF	M	803	0.803	2.41141													160	LF	M	37
	161	LF	M	835	0.835	2.50751													161	LF	F	37
	162	LF	F	849	0.849	2.54955													162	LF	M	37
	163	LF	F	856	0.856	2.57057													163	LF	F	37
	164	LF	M	859	0.859	2.57958													164	LF	M	37
	165	LF	F	861	0.861	2.58559													165	LF	M	37
	166	LF	M	895	0.895	2.68769													166	LF	F	37
	167	LF	M	905	0.905	2.71772													167	LF	F	37
	168	LF	M	905	0.905	2.71772													168	LF	F	37
	169	LF	F	908	0.908	2.72673													169	LF	M	37
	170	LF	F	913	0.913	2.74174													170	LF	F	37
	171	LF	F	913	0.913	2.74174													171	LF	F	37
	172	LF	F	920	0.92	2.76276													172	LF	F	37
	173	LF	F	924	0.924	2.77477													173	LF	M	37
	174	LF	F	925	0.925	2.77778													174	LF	M	38
	175	LF	M	940	0.94	2.82282													175	LF	F	38
	176	LF	F	943	0.943	2.83183													176	LF	M	38
	177	LF	M	949	0.949	2.84985													177	LF	M	38
	178	LF	M	949	0.949	2.84985													178	LF	M	39
	179	LF	M	956	0.956	2.87087													179	LF	F	39
	180	LF	M	970	0.97	2.91291													180	LF	M	39
	181	LF	M	976	0.976	2.93093													181	LF	M	39
	182	LF	M	1005	1.005	3.01802													182	LF	M	39
	183	LF	M	1014	1.014	3.04505													183	LF	F	39
	184	LF	F	1019	1.019	3.06006													184	LF	M	39
	185	LF	F	1020	1.02	3.06306													185	LF	M	39
	186	LF	F	1024	1.024	3.07508													186	LF	F	39
	187	LF	F	1030	1.03	3.09309													187	LF	F	40
	188	LF	M	1051	1.051	3.15616													188	LF	M	40
	189	LF	M	1054	1.054	3.16517													189	LF	M	40
	190	LF	F	1054	1.054	3.16517													190	LF	F	40
	191	LF	M	1064	1.064	3.1952													191	LF	F	40
	192	LF	M	1085	1.085	3.25826													192	LF	F	40
	193	LF	M	1095	1.095	3.28829													193	LF	M	40
	194	LF	F	1140	1.14	3.42342													194	LF	M	40
	195	LF	M	1140	1.14	3.42342													195	LF	F	40
	196	LF	M	1152	1.152	3.45946													196	LF	M	40
	197	LF	M	1166	1.166	3.5015													197	LF	M	40
	198	LF	M	1194	1.194	3.58559													198	LF	F	41
	199	LF	F	1222	1.222	3.66967													199	LF	F	41
	200	LF	M	1268	1.268	3.80781													200	LF	F	41
	201	LF	M	1313	1.313	3.94294													201	LF	M	41
	202	LF	M	1323	1.323	3.97297													202	LF	F	42
	203	LF	M	1407	1.407	4.22523													203	LF	M	42
	204	LF	M	1461	1.461	4.38739													204	LF	M	42
	205	LF	F	1507	1.507	4.52553													205	LF	M	43
	206	LF	F	1519	1.519	4.56156													206	LF	F	45
	207	LF	F	1644	1.644	4.93694													207	LF	M	46
